# NREM Oscillations Mediate Synaptic Proteome Remodelling to Support Synapse Stabilisation

**DOI:** 10.64898/2026.04.07.716883

**Authors:** Diego del Castillo-Berges, Ana Cazurro-Gutierrez, Oriana Zerpa-Rios, Amalia Peñuela, Daniel Arco-Alonso, Carla Viñola-Renart, Gisela Espriu-Aguado, Danique Zantinge, Thomas Vaissière, Camilo Rojas, Frank Koopmans, Remco V Klaassen, Benito Domínguez-Velasco, Manuel Alvarez-Dolado, Julie Seibt, Gavin Rumbaugh, August B Smit, Àlex Bayés

**Affiliations:** Molecular Physiology of the Synapse Laboratory, Institut de Recerca Sant Pau (IR Sant Pau), Barcelona, Spain; Universitat Autònoma de Barcelona (UAB), Bellaterra (Cerdanyola del Vallès), Spain; Institut Recerca Vall d’Hebrón, Barcelona, Spain; Institute of Biotechnology and Biomedicine (IBB) and Department of Cell Biology, Physiology and Immunology, Universitat Autònoma de Barcelona, Bellaterra (Cerdanyola del Vallès), Spain; Surrey Sleep Research Centre, School of Biosciences, Faculty of Health and Medical Sciences, University of Surrey, Guildford GU2 7XP, U.K; Department of Neuroscience, The Herbert Wertheim UF Scripps Institute for Biomedical Innovation & Technology, Jupiter, FL, USA; Department of Molecular and Cellular Neurobiology, CNCR, VU University and UMC Amsterdam, 1081 HV Amsterdam, the Netherlands; Andalusian Centre for Molecular Biology and Regenerative Medicine (CABIMER), CSIC-JA-US-UPO, Seville 41092, Spain

**Keywords:** Syngap1, sleep/wake cycles, NREM sleep, synapse, proteomics, brain oscillations, electroencephalography, spindles, slow-waves, mouse model, neurodevelopmental disorder

## Abstract

Synapses are known to remodel their proteome during sleep. However, the exact mechanisms driving this remodelling and its impact on synaptic function or cognition are not well understood. We combine 24-hour EEG recordings with time-resolved synaptic proteomics in a model of *SYNGAP1*-Related Disorders to reveal a mechanism by which slow-waves and spindles, two NREM sleep oscillations, mediate the remodelling of the synaptic proteome. Moreover, we uncover that this remodelling promotes synaptic stabilization, which could support sleep-dependent memory consolidation. In contrast, the increase of slow-waves and decrease of spindles found in *Syngap1*^+/-^ mice would activate molecular pathways involved in synaptic weakening instead of stabilization. This is consistent with the proposed roles of slow-waves and spindles in synaptic downscaling and potentiation, respectively. Here, we provide evidence on how NREM oscillations regulate the synaptic proteome and reveal a pathological mechanism that could be of relevance to all neurodevelopmental disorders coursing with sleep disturbances.
