## Supplementary Table 4 for "NREM Oscillations Mediate Synaptic Proteome Remodelling to Support Synapse Stabilisation"

### Sheet: Kinases
Protein	Model	A_WT	A_HET	phi_WT	phi_HET	C	BIC	AIC	BIC2	AIC2	R2	Weight	Phase_WT	Phase_HET
CAMK2G	Shared	0.174565	0.174565	4.28946	4.28946	-0.0022674	-5.25751	-10.0921	-133.067	-137.901	0.281361	0.447444	16.3845	16.3845
DCLK1	Shared	0.0667405	0.0667405	4.44586	4.44586	0.000638935	-71.2492	-76.1637	-201.894	-206.808	0.190037	0.538558	16.982	16.982
MAP2K7	Shared	0.10794	0.10794	4.48835	4.48835	-1.28893e-16	-33.5524	-38.387	-161.362	-166.196	0.213172	0.538854	17.1443	17.1443
MAP3K5	Shared	0.0646384	0.0646384	4.07154	4.07154	-1.74349e-16	-62.6676	-67.5821	-193.312	-198.227	0.153607	0.326428	15.5521	15.5521
MAST1	Shared	0.0889748	0.0889748	4.57803	4.57803	-0.0038288	-45.964	-50.6322	-168.102	-172.771	0.210841	0.478764	17.4868	17.4868
MAST3	Shared	0.151267	0.151267	4.53521	4.53521	-2.02311e-15	6.14826	1.23377	-124.496	-129.411	0.186265	0.425474	17.3232	17.3232
NEK9	Shared	0.122291	0.122291	2.50291	2.50291	0.0028698	-9.7583	-14.5109	-134.732	-139.485	0.170308	0.361051	9.56041	9.56041
NTRK3	Shared	0.0526181	0.0526181	5.31802	5.31802	0.000182147	-79.4709	-83.963	-195.939	-200.431	0.18569	0.335635	20.3133	20.3133
PEAK1	Shared	0.0760062	0.0760062	5.61419	5.61419	0.00156966	-56.4264	-61.261	-184.236	-189.07	0.178466	0.454582	21.4446	21.4446
PRKCG	Shared	0.375716	0.375716	4.50759	4.50759	-0.00347313	53.3946	48.642	-71.5792	-76.3317	0.318388	0.692692	17.2177	17.2177
ROCK2	Shared	0.0833718	0.0833718	4.20417	4.20417	0.00190184	-50.6882	-55.5228	-178.497	-183.332	0.191129	0.328639	16.0587	16.0587
SNRK	Shared	0.131484	0.131484	4.39372	4.39372	-0.00107775	-20.1646	-24.8328	-142.303	-146.971	0.239008	0.408181	16.7828	16.7828
SPEG	Shared	0.132634	0.132634	4.6226	4.6226	-0.000253045	-10.0404	-15.0327	-143.521	-148.513	0.195703	0.360226	17.657	17.657
TBK1	Shared	0.107114	0.107114	4.61087	4.61087	0.00410158	-34.9208	-39.7554	-162.73	-167.565	0.213891	0.570237	17.6122	17.6122
CAMK2A	Phase-Shift	0.274884	0.274884	3.8703	4.7039	0.00049649	2.97501	-3.13611	-122.085	-128.196	0.451894	0.330951	14.7835	17.9676
UHMK1	Phase-Shift	0.195019	0.195019	0.920838	4.07725	0.0018164	9.09919	3.10702	-113.128	-119.12	0.284385	0.557904	3.51734	15.574
CSNK2A2	HET-Specific	0	0.0866234	0	0.792063	-0.00132266	-68.7064	-73.6209	-199.351	-204.266	0.15504	0.289719	0	3.02546
PRKACB	HET-Specific	0	0.130502	0	1.08894	0.0028799	-19.8889	-21.6107	-79.7215	-81.4433	0.353001	0.82161	0	4.15945
NRBP1	HET-Specific	0	0.181462	0	1.58459	1.33832e-15	-18.5949	-23.2631	-140.733	-145.402	0.215814	0.460554	0	6.05269
PXK	HET-Specific	0	0.301471	0	1.93506	0.0066145	33.1393	28.3047	-94.6698	-99.5045	0.190146	0.381627	0	7.39139
COQ8B	HET-Specific	0	0.224853	0	2.24938	3.09696e-15	19.3685	14.454	-111.276	-116.191	0.159814	0.440601	0	8.592
CDK5	HET-Specific	0	0.0661333	0	2.37597	0.00141175	-124.421	-129.256	-252.23	-257.065	0.273507	0.81342	0	9.07554
TTBK1	HET-Specific	0	0.100152	0	2.47419	-0.000333778	-67.026	-71.6942	-189.165	-193.833	0.209608	0.598781	0	9.45072
GSK3B	HET-Specific	0	0.0781743	0	2.60355	-1.83794e-15	-95.144	-100.058	-225.789	-230.703	0.217002	0.710151	0	9.94484
MARK2	HET-Specific	0	0.0375409	0	3.555	0.00171892	-61.5882	-63.0754	-118.596	-120.083	0.285483	0.590431	0	13.5791
CAMK2D	HET-Specific	0	0.325793	0	4.70776	7.53813e-16	19.6154	14.7009	-111.029	-115.944	0.284276	0.532079	0	17.9823
CAMK2B	HET-Specific	0	0.205389	0	4.79575	0.00787797	3.37188	-1.46275	-124.437	-129.272	0.166922	0.310062	0	18.3184
DYRK1A	HET-Specific	0	0.0826932	0	4.87135	0.00171681	-78.2122	-83.0469	-206.021	-210.856	0.177943	0.351657	0	18.6072
TTN	HET-Specific	0	0.166668	0	4.87471	-4.49124e-16	3.5632	1.22904	-64.7506	-67.0848	0.234791	0.508304	0	18.62
MAST4	HET-Specific	0	0.138014	0	4.94804	0.00217627	-31.2434	-36.1579	-161.888	-166.803	0.170601	0.52598	0	18.9001
JAK2	HET-Specific	0	0.261465	0	5.05584	0.00191404	28.6017	23.6873	-102.043	-106.957	0.172455	0.478982	0	19.3119
PRKG1	HET-Specific	0	0.305524	0	5.14717	0.0160168	28.7739	24.5671	-79.1904	-83.3973	0.21475	0.573134	0	19.6607
STK4	HET-Specific	0	0.151803	0	5.39442	-0.0122797	-8.17155	-9.65875	-65.1795	-66.6667	0.324913	0.717765	0	20.6052
ALK	HET-Specific	0	0.224416	0	5.80536	-0.000233381	18.5964	13.8438	-106.377	-111.13	0.166271	0.435841	0	22.1748
CSNK1G3	HET-Specific	0	0.133091	0	6.22315	0.00301935	-45.0494	-49.802	-170.023	-174.776	0.214283	0.749463	0	23.7707
PRKG2	WT-Specific	0.0499506	0	0.0240199	0	0.00217114	-60.2684	-62.4117	-125.754	-127.897	0.297674	0.716693	0.0917494	0
ACVR1	WT-Specific	0.146485	0	0.263672	0	0.00307441	-24.1628	-29.0773	-154.807	-159.722	0.160703	0.40158	1.00715	0
EPHB6	WT-Specific	0.101889	0	3.32402	0	9.83854e-16	-65.984	-70.8985	-196.629	-201.543	0.173216	0.533182	12.6968	0
MAP2K6	WT-Specific	0.103223	0	3.36046	0	-0.00194092	-33.1592	-34.6464	-90.1671	-91.6543	0.419644	0.920225	12.836	0
PTK2B	WT-Specific	0.0791517	0	3.56682	0	3.42953e-16	-34.1715	-36.1113	-96.8301	-98.7699	0.26798	0.584284	13.6242	0
STK32C	WT-Specific	0.110123	0	3.65613	0	-0.0090349	-24.2487	-25.9705	-84.0813	-85.8031	0.336215	0.778741	13.9654	0
BRSK1	WT-Specific	0.0773391	0	3.86985	0	-0.00333812	-33.0338	-34.9736	-95.6923	-97.6321	0.267207	0.581462	14.7817	0
PRKCB	WT-Specific	0.162396	0	4.36634	0	-1.30357e-16	-12.5128	-17.3474	-140.322	-145.157	0.167353	0.363149	16.6782	0
CAMKK1	WT-Specific	0.144348	0	4.47756	0	2.29926e-15	-60.8528	-65.6053	-185.827	-190.579	0.332243	0.836531	17.103	0
AAK1	WT-Specific	0.0434137	0	4.48405	0	0.00150991	-56.9577	-58.6795	-116.79	-118.512	0.290307	0.635566	17.1278	0
MAP4K5	WT-Specific	0.162311	0	4.56934	0	-0.00342497	-32.5445	-37.297	-157.518	-162.271	0.235454	0.598829	17.4536	0
EPHA7	WT-Specific	0.0774741	0	4.61126	0	-0.000744886	-32.5252	-34.247	-92.3578	-94.0796	0.27368	0.577618	17.6137	0
ULK2	WT-Specific	0.11982	0	4.71075	0	0.00987321	-14.4834	-16.2052	-74.3159	-76.0377	0.273574	0.577246	17.9937	0
SIK3	WT-Specific	0.0909032	0	5.02988	0	0.00123384	-27.0107	-29.154	-92.4964	-94.6397	0.26416	0.596776	19.2127	0
AATK	Null					-1.21115e-15	-49.4616	-51.2458	-174.34	-176.124	0	0.600293
ABL1	Null					3.08932e-16	-25.2411	-26.1861	-90.5346	-91.4797	0	0.792497
ABL2	Null					9.4739e-16	-44.7778	-46.5845	-172.494	-174.3	-2.22045e-16	0.780033
ACVR1B	Null					-6.17863e-16	-42.8574	-44.686	-173.411	-175.239	0	0.728905
ADCK1	Null					-1.54466e-15	-8.69249	-9.6375	-73.986	-74.9311	0	0.859381
ADCK2	Null					-7.26691e-16	24.1746	23.2835	-38.2821	-39.1732	-2.22045e-16	0.773356
ADCK5	Null					2.31699e-16	-18.7421	-19.6871	-84.0356	-84.9806	-2.22045e-16	0.815898
AKT3	Null					-3.86165e-16	19.7516	18.8066	-45.5419	-46.4869	-2.22045e-16	0.802527
ARAF	Null					0	-43.6721	-44.5631	-106.129	-107.02	0	0.948988
BCKDK	Null					-1.438e-15	-38.5664	-39.4004	-98.1865	-99.0205	1.11022e-16	0.760867
BMP2K	Null					-3.24378e-15	-30.3834	-31.3284	-95.6769	-96.622	3.33067e-16	0.952194
BMPR2	Null					-1.69912e-15	-27.8789	-28.824	-93.1725	-94.1175	0	0.897834
BRAF	Null					4.84461e-16	-20.1053	-20.9964	-82.5621	-83.4531	-2.22045e-16	0.766659
BRSK2	Null					0	-44.7888	-45.6228	-104.409	-105.243	0	0.821214
CAMK1	Null					1.54466e-15	-20.4233	-21.3683	-85.7168	-86.6619	0	0.529362
CAMK1D	Null					3.38354e-16	12.6983	11.8643	-46.9217	-47.7557	0	0.925244
CAMK1G	Null					7.72329e-17	-15.5722	-16.5173	-80.8658	-81.8108	3.33067e-16	0.891676
CAMK4	Null					-1.93082e-15	-9.50049	-10.4455	-74.7941	-75.7391	-2.22045e-16	0.891807
CAMKK2	Null					-1.97373e-16	-43.1297	-44.9364	-170.845	-172.652	0	0.7614
CAMKV	Null					2.08529e-15	-26.2834	-27.2284	-91.577	-92.522	1.11022e-16	0.553307
CASK	Null					-7.61296e-16	-74.6069	-75.4409	-134.227	-135.061	-2.22045e-16	0.883526
CDC42BPA	Null					8.14164e-16	-52.4165	-53.4127	-120.547	-121.543	0	0.842413
CDC42BPB	Null					-1.54466e-15	-34.2229	-35.1679	-99.5165	-100.461	0	0.581324
CDK14	Null					-7.89492e-17	-8.72221	-10.5289	-136.438	-138.245	1.11022e-16	0.834656
CDK16	Null					-3.22974e-16	-24.6958	-25.5869	-87.1526	-88.0436	0	0.511536
CDK17	Null					-1.54466e-15	-43.9595	-44.9046	-109.253	-110.198	1.11022e-16	0.523186
CDK18	Null					2.00806e-15	-49.1451	-50.9737	-179.698	-181.527	-2.22045e-16	0.803408
CDKL5	Null					-1.23573e-15	-43.1244	-44.0695	-108.418	-109.363	0	0.84822
CIT	Null					1.33227e-15	-59.4455	-60.4417	-127.576	-128.572	0	0.826621
COQ8A	Null					-4.63397e-16	-8.78091	-9.72592	-74.0745	-75.0195	2.22045e-16	0.915078
CSF1R	Null					-3.08932e-16	8.17012	7.2251	-57.1234	-58.0685	0	0.771679
CSK	Null					8.45884e-17	-19.1675	-20.0015	-78.7875	-79.6215	-2.22045e-16	0.881342
CSNK1A1	Null					-3.55271e-16	-78.9813	-80.7879	-206.697	-208.504	1.11022e-16	0.834831
CSNK1D	Null					1.8571e-15	-35.6863	-36.5774	-98.1431	-99.0341	1.11022e-16	0.682633
CSNK1E	Null					-8.88178e-16	-30.1056	-30.9966	-92.5623	-93.4534	-2.22045e-16	0.919802
CSNK1G1	Null					-2.34156e-15	-25.8155	-26.7066	-88.2723	-89.1633	-2.22045e-16	0.938068
CSNK1G2	Null					1.77636e-15	-71.7517	-73.5804	-202.305	-204.134	-2.22045e-16	0.845348
CSNK2A1	Null					-7.89492e-17	-82.6677	-84.4744	-210.383	-212.19	0	0.33734
DAPK1	Null					4.22942e-17	-78.8627	-80.6004	-198.066	-199.803	1.11022e-16	0.496941
DAPK3	Null					9.4739e-16	-41.9528	-43.7595	-169.669	-171.475	0	0.888181
DCLK2	Null					-5.65204e-16	-126.945	-128.729	-251.823	-253.607	2.22045e-16	0.830203
DYRK2	Null					0	-0.937348	-1.82839	-63.3941	-64.2851	0	0.951907
EGFR	Null					-1.15849e-15	-17.9079	-18.8529	-83.2015	-84.1465	0	0.643801
EPHA4	Null					-8.41432e-16	-36.6234	-37.3325	-90.5703	-91.2795	0	0.765139
EPHA5	Null					1.57898e-16	-31.9688	-33.7755	-159.685	-161.491	-2.22045e-16	0.870715
EPHA6	Null					1.4803e-16	-46.9198	-47.9161	-115.05	-116.047	0	0.762959
EPHB2	Null					-1.40628e-15	-10.5389	-11.5352	-78.6694	-79.6656	0	0.886798
EPHB3	Null					1.09965e-15	-15.2405	-16.0745	-74.8605	-75.6945	-2.22045e-16	0.893845
ERBB4	Null					1.46743e-15	-22.986	-23.931	-88.2796	-89.2246	-2.22045e-16	0.938136
FER	Null					1.22371e-15	-25.0156	-26.8222	-152.731	-154.538	-2.22045e-16	0.557358
FGFR3	Null					1.39019e-15	-17.6555	-18.6005	-82.949	-83.894	2.22045e-16	0.937895
FYN	Null					2.53765e-16	-38.933	-39.767	-98.553	-99.387	0	0.577402
GAK	Null					-4.03717e-16	-24.1384	-25.0294	-86.5951	-87.4862	1.11022e-16	0.625421
GRK2	Null					1.61487e-15	-45.8212	-46.7122	-108.278	-109.169	-4.44089e-16	0.727238
GRK3	Null					-3.22974e-16	-2.54583	-3.43687	-65.0026	-65.8936	1.11022e-16	0.902644
GRK5	Null					-1.26319e-15	-55.4243	-57.231	-183.14	-184.947	1.11022e-16	0.791791
GRK6	Null					4.63397e-16	-45.0713	-46.0163	-110.365	-111.31	-2.22045e-16	0.844373
GSK3A	Null					-8.10946e-16	-73.8895	-75.7181	-204.443	-206.272	-2.22045e-16	0.855663
HCK	Null					1.18424e-15	-38.0421	-39.0384	-106.173	-107.169	0	0.932958
IKBKB	Null					-3.22974e-16	3.67697	2.78593	-58.7798	-59.6708	0	0.940251
ILK	Null					-5.4063e-16	-32.7502	-33.6952	-98.0438	-98.9888	4.44089e-16	0.853046
INSR	Null					-3.08932e-16	-12.8736	-13.8186	-78.1672	-79.1122	3.33067e-16	0.885757
JAK1	Null					-8.07435e-17	-30.9885	-31.8796	-93.4453	-94.3363	0	0.666588
KALRN	Null					-8.26212e-16	-104.736	-106.497	-226.776	-228.537	-2.22045e-16	0.740822
KIT	Null					-8.07435e-17	-13.9659	-14.8569	-76.4226	-77.3137	-2.22045e-16	0.912956
KSR1	Null					-4.03717e-17	-39.3583	-41.1424	-164.236	-166.021	1.11022e-16	0.541616
KSR2	Null					1.11988e-15	-19.1914	-21.0201	-149.745	-151.573	-2.22045e-16	0.732254
LMTK2	Null					-1.19711e-15	-81.1898	-83.0184	-211.743	-213.572	0	0.710272
LMTK3	Null					1.21115e-15	-37.4609	-38.3519	-99.9176	-100.809	0	0.898946
LRRK2	Null					3.63346e-16	-11.8929	-13.6771	-136.771	-138.555	-2.22045e-16	0.825605
LYN	Null					5.65204e-16	-26.299	-27.19	-88.7557	-89.6467	0	0.938984
MAP2K1	Null					1.02634e-15	-44.8853	-46.692	-172.601	-174.408	0	0.377188
MAP2K2	Null					-1.54466e-16	-1.74878	-2.69379	-67.0423	-67.9874	0	0.748436
MAP2K4	Null					-1.69561e-15	-27.2919	-28.1829	-89.7486	-90.6396	2.22045e-16	0.64185
MAP3K9	Null					8.45884e-17	-4.86932	-5.70331	-64.4893	-65.3233	1.11022e-16	0.849627
MAP3K10	Null					6.17863e-16	-2.30542	-3.25044	-67.599	-68.544	-4.44089e-16	0.793879
MAP3K12	Null					1.54466e-15	-11.7177	-12.6627	-77.0112	-77.9563	-2.22045e-16	0.891743
MAP3K13	Null					-1.50604e-15	22.3694	21.4244	-42.9241	-43.8692	-2.22045e-16	0.688856
MAP4K3	Null					-1.11022e-15	-30.6065	-31.6028	-98.737	-99.7332	1.11022e-16	0.839792
MAP4K4	Null					1.04967e-15	-39.4599	-40.351	-101.917	-102.808	3.33067e-16	0.853796
MAPK1	Null					-2.4223e-16	-38.1335	-39.0246	-100.59	-101.481	0	0.585081
MAPK3	Null					2.09933e-15	-27.0105	-27.9016	-89.4672	-90.3583	0	0.94515
MAPK8	Null					-6.17863e-16	-2.30188	-3.2469	-67.5954	-68.5405	0	0.946564
MAPK9	Null					-1.21115e-15	-19.4978	-20.3888	-81.9545	-82.8456	1.11022e-16	0.728146
MAPK10	Null					6.17863e-16	-23.3983	-24.3433	-88.6919	-89.6369	-2.22045e-16	0.837942
MARK1	Null					-8.26212e-16	-126.387	-128.149	-248.428	-250.189	0	0.415857
MARK3	Null					3.38354e-16	-53.6133	-54.4473	-113.233	-114.067	-2.22045e-16	0.932436
MARK4	Null					-1.54466e-16	-31.5785	-32.5235	-96.8721	-97.8171	2.22045e-16	0.892462
MAST2	Null					2.4223e-16	18.1079	17.2168	-44.3489	-45.2399	2.22045e-16	0.803571
MATK	Null					-4.44089e-16	13.7793	11.9951	-111.099	-112.883	0	0.525541
MERTK	Null					6.71068e-16	-40.2269	-42.0336	-167.943	-169.749	0	0.576203
MINK1	Null					2.76322e-16	-105.327	-107.134	-233.043	-234.85	1.11022e-16	0.89621
MTOR	Null					-1.25825e-15	-53.5221	-54.5184	-121.653	-122.649	0	0.785698
MYLK	Null					-8.88178e-17	6.3249	5.55139	-50.4585	-51.232	0	0.905867
NEK7	Null					4.63397e-16	-4.33307	-5.27808	-69.6266	-70.5716	0	0.947149
NLK	Null					-1.51179e-15	-59.9349	-61.785	-193.326	-195.176	-2.22045e-16	0.614011
NPR2	Null					1.00403e-15	16.3757	14.5471	-114.178	-116.006	0	0.915026
NRBP2	Null					6.76707e-16	-37.1325	-37.9665	-96.7525	-97.5865	-2.22045e-16	0.555704
NTRK2	Null					5.4063e-16	-48.2249	-50.0536	-178.778	-180.607	0	0.539087
NUAK1	Null					5.07531e-16	-76.6062	-78.3439	-195.809	-197.547	-2.22045e-16	0.696678
OXSR1	Null					2.39422e-15	-26.5208	-27.4658	-91.8144	-92.7594	0	0.762561
PAK1	Null					-6.19659e-16	-52.0575	-53.8187	-174.098	-175.859	-2.22045e-16	0.534376
PAK2	Null					-3.86165e-16	-36.48	-37.425	-101.774	-102.719	0	0.893992
PAK3	Null					-3.22974e-16	-23.9035	-24.7946	-86.3603	-87.2513	0	0.826589
PAK4	Null					1.04967e-15	-13.3251	-15.1093	-138.203	-139.987	1.11022e-16	0.88275
PAK6	Null					-6.76707e-16	-28.7481	-29.5821	-88.3681	-89.2021	2.22045e-16	0.821752
PDK1	Null					-6.5648e-16	-27.9613	-29.79	-158.515	-160.343	4.44089e-16	0.803379
PDK2	Null					3.22974e-16	-11.2648	-12.1558	-73.7215	-74.6126	1.11022e-16	0.802129
PDK3	Null					-5.02014e-16	-70.5022	-72.3308	-201.056	-202.884	0	0.775917
PDPK1	Null					1.92439e-15	-47.9125	-48.9087	-116.043	-117.039	0	0.901478
PIK3CA	Null					-6.95096e-16	4.22957	3.28455	-61.064	-62.009	-2.22045e-16	0.921171
PIK3R4	Null					3.22974e-16	-43.0805	-43.9715	-105.537	-106.428	-2.22045e-16	0.926344
PKN1	Null					-1.12191e-15	-3.87633	-4.58548	-57.8233	-58.5324	0	0.595699
PRKAA1	Null					-3.86165e-17	-76.5267	-78.3554	-207.08	-208.909	0	0.88847
PRKAA2	Null					3.08932e-16	-35.7119	-36.6569	-101.005	-101.95	2.22045e-16	0.914163
PRKACA	Null					8.88178e-16	-6.60687	-7.60311	-74.7374	-75.7336	1.11022e-16	0.579131
PRKCA	Null					2.31699e-16	-18.2079	-19.1529	-83.5015	-84.4465	0	0.817299
PRKCD	Null					-9.68922e-16	-54.8379	-56.622	-179.716	-181.5	0	0.716259
PRKCE	Null					1.17164e-15	-70.6597	-72.5098	-204.051	-205.901	0	0.91507
PRKCH	Null					-3.86165e-16	18.1469	17.2018	-47.1467	-48.0917	-2.22045e-16	0.902093
PRKCI	Null					-1.65242e-16	-21.5063	-23.2675	-143.547	-145.308	-2.22045e-16	0.769305
PRKCQ	Null					1.54466e-16	-28.3087	-29.2537	-93.6023	-94.5473	0	0.825716
PTK2	Null					4.03717e-16	-32.4505	-33.3415	-94.9072	-95.7983	0	0.905925
RAF1	Null					-3.63346e-16	13.4858	11.7016	-111.392	-113.177	-2.22045e-16	0.309032
RPS6KA2	Null					1.37264e-15	-27.45	-28.341	-89.9067	-90.7978	2.22045e-16	0.814666
SCYL1	Null					-3.22974e-16	-22.2969	-23.188	-84.7537	-85.6447	-2.22045e-16	0.903621
SCYL2	Null					-8.45884e-17	-30.5525	-31.3864	-90.1725	-91.0065	0	0.727568
SLK	Null					1.61487e-16	-24.6301	-25.5211	-87.0868	-87.9778	0	0.895376
SMG1	Null					6.95096e-16	16.0781	15.1331	-49.2155	-50.1605	-4.44089e-16	0.832953
SRC	Null					-1.30266e-15	-102.029	-103.835	-229.745	-231.551	0	0.898091
SRPK1	Null					-1.08126e-15	-40.5705	-41.5155	-105.864	-106.809	1.11022e-16	0.853995
SRPK2	Null					8.07435e-17	-47.122	-48.013	-109.579	-110.47	-2.22045e-16	0.78678
STK11	Null					5.65204e-16	-10.8756	-11.7667	-73.3324	-74.2234	-2.22045e-16	0.656005
STK16	Null					3.08932e-16	-10.4325	-11.3775	-75.7261	-76.6711	0	0.920149
STK24	Null					1.23573e-15	-33.4554	-34.4005	-98.749	-99.694	-2.22045e-16	0.860805
STK25	Null					-4.03717e-16	-28.7637	-29.6547	-91.2204	-92.1115	0	0.83747
STK39	Null					-4.84461e-16	-22.557	-23.448	-85.0137	-85.9048	-2.22045e-16	0.506991
TAOK1	Null					5.18104e-16	-24.1392	-25.1354	-92.2697	-93.2659	0	0.757405
TAOK2	Null					5.65204e-16	-27.8851	-28.7761	-90.3418	-91.2329	2.22045e-16	0.702056
TAOK3	Null					-2.96059e-16	-30.5215	-31.5177	-98.652	-99.6482	1.11022e-16	0.931764
TBCK	Null					6.17863e-16	-23.7516	-24.6966	-89.0452	-89.9902	0	0.867057
TNIK	Null					-1.37264e-15	-53.3591	-54.2502	-115.816	-116.707	0	0.872207
TNK2	Null					2.50305e-15	-27.4323	-28.3233	-89.889	-90.7801	3.33067e-16	0.749111
TRIO	Null					-1.69177e-16	-66.0492	-66.8832	-125.669	-126.503	-2.22045e-16	0.899137
TYRO3	Null					4.24781e-16	-30.8723	-32.701	-161.426	-163.254	0	0.538553
ULK1	Null					7.40149e-17	-4.20141	-5.19764	-72.3319	-73.3281	0	0.897612
VRK1	Null					-4.44089e-16	-20.1953	-21.1916	-88.3258	-89.322	0	0.920626
VRK3	Null					-8.07435e-17	6.67878	5.78774	-55.778	-56.669	-2.22045e-16	0.946178
WNK1	Null					1.54466e-16	-35.4511	-36.3961	-100.745	-101.69	2.22045e-16	0.510474
WNK2	Null					-9.07916e-16	-68.8998	-70.7065	-196.616	-198.422	0	0.499147
WNK3	Null					-1.65793e-15	4.85016	3.04349	-122.866	-124.672	1.11022e-16	0.616031
YES1	Null					2.50305e-15	-36.8936	-37.7847	-99.3503	-100.241	-4.44089e-16	0.873559

### Sheet: Phosphatases
Protein	Model	A_WT	A_HET	phi_WT	phi_HET	C	BIC	AIC	BIC2	AIC2	R2	Weight	Phase_WT	Phase_HET
INPP5E	Shared	0.160198	0.160198	4.49884	4.49884	-0.00501052	10.5544	5.80186	-114.419	-119.172	0.179749	0.35211	17.1843	17.1843
INPP5J	Shared	0.081456	0.081456	3.59673	3.59673	-0.00187466	-59.3357	-63.9171	-178.639	-183.22	0.226481	0.400164	13.7385	13.7385
MTMR3	Shared	0.096428	0.096428	3.13936	3.13936	-0.00205166	-37.4424	-42.4347	-170.923	-175.915	0.180777	0.45233	11.9915	11.9915
PLPP1	Shared	0.133606	0.133606	5.93995	5.93995	0.000570642	-0.928276	-5.50971	-120.232	-124.813	0.171531	0.359961	22.6889	22.6889
PPEF1	Shared	0.102409	0.102409	6.04151	6.04151	0.00387216	-30.5986	-35.3512	-155.572	-160.325	0.185819	0.344831	23.0769	23.0769
PTPN3	Shared	0.091231	0.091231	5.30007	5.30007	0.0054109	-38.4028	-43.071	-160.541	-165.209	0.182118	0.356272	20.2448	20.2448
IMPA1	Phase-Shift	0.102712	0.102712	3.20477	2.18195	-0.00586143	-56.9585	-63.1852	-184.852	-191.079	0.30103	0.408307	12.2413	8.33444
HACD3	HET-Specific	0	0.111251	0	4.18246	-0.0012794	-52.9777	-57.6459	-175.116	-179.784	0.190866	0.49909	0	15.9758
HDHD2	HET-Specific	0	0.187458	0	3.63583	0.0147521	-2.45846	-4.39825	-65.117	-67.0568	0.327465	0.7812	0	13.8878
MTMR9	HET-Specific	0	0.0844699	0	2.43278	-8.25468e-17	-33.1827	-35.5168	-101.496	-103.831	0.26706	0.634191	0	9.29252
NT5E	HET-Specific	0	0.114006	0	0.712062	0.000928651	-14.166	-16.3093	-79.6517	-81.795	0.245168	0.524727	0	2.71987
PLPPR4	HET-Specific	0	0.0519218	0	5.71566	8.30211e-16	-59.0381	-61.3723	-127.352	-129.686	0.287902	0.710214	0	21.8322
PPP3CA	HET-Specific	0	0.0815657	0	1.86175	-1.05421e-15	-90.0168	-94.9313	-220.661	-225.576	0.212529	0.700227	0	7.11135
PPP3CB	HET-Specific	0	0.0721285	0	1.25471	0.000498246	-93.6748	-98.5094	-221.484	-226.319	0.195763	0.612008	0	4.79264
PTPN11	HET-Specific	0	0.0917586	0	1.5854	2.36701e-15	-26.8948	-29.229	-95.2086	-97.5428	0.248608	0.562637	0	6.05579
PTPRF	HET-Specific	0	0.0590398	0	5.87163	-0.00245954	-48.2666	-50.2064	-110.925	-112.865	0.297004	0.686842	0	22.428
MTMR7	WT-Specific	0.0932694	0	4.33892	0	-0.00419183	-28.1576	-30.0974	-90.8162	-92.756	0.299531	0.6953	16.5735	0
PTPRZ1	WT-Specific	0.0652854	0	0.66214	0	-0.000195996	-99.1355	-104.05	-229.78	-234.695	0.155967	0.464327	2.52919	0
ACP1	Null					7.10543e-16	-40.5658	-42.3724	-168.282	-170.088	-2.22045e-16	0.588465
ACP2	Null					-5.24833e-16	-21.7539	-23.5381	-146.632	-148.416	0	0.534355
ACP6	Null					-8.49562e-16	-19.7768	-20.7218	-85.0704	-86.0154	-2.22045e-16	0.584375
ALPL	Null					-3.47548e-16	-22.5175	-24.3461	-153.071	-154.899	0	0.887651
BPNT1	Null					-4.84461e-16	-24.9863	-25.8774	-87.4431	-88.3341	0	0.652275
CACYBP	Null					-3.86165e-17	-44.5512	-46.3798	-175.105	-176.933	1.11022e-16	0.629459
CTDSP1	Null					1.18424e-15	13.6998	12.8658	-45.9202	-46.7542	2.22045e-16	0.884348
DNAJC6	Null					4.03717e-16	-1.87226	-2.7633	-64.329	-65.22	0	0.728483
DUSP3	Null					-1.18424e-15	-13.2618	-14.258	-81.3922	-82.3885	1.11022e-16	0.897584
DUSP10	Null					-6.17863e-16	5.63438	4.68936	-59.6592	-60.6042	-2.22045e-16	0.925121
DUSP14	Null					1.4803e-15	-25.226	-26.2222	-93.3565	-94.3527	2.22045e-16	0.744014
DUSP15	Null					3.22974e-16	-7.16892	-8.05997	-69.6257	-70.5167	-2.22045e-16	0.773471
ENOPH1	Null					-5.92119e-16	8.67453	7.67829	-59.456	-60.4522	1.11022e-16	0.593498
EPHX2	Null					-5.4063e-16	-20.1851	-21.1302	-85.4787	-86.4237	0	0.878122
FIG4	Null					-8.49562e-16	-3.82447	-4.76949	-69.118	-70.0631	-2.22045e-16	0.929101
GAK	Null					-4.03717e-16	-24.1384	-25.0294	-86.5951	-87.4862	1.11022e-16	0.625421
HACD2	Null					-8.88178e-16	13.4383	12.4421	-54.6921	-55.6884	0	0.909094
HDHD3	Null					7.18102e-16	33.6754	31.8252	-99.7156	-101.566	-2.22045e-16	0.868491
INPP4A	Null					-1.21115e-15	-94.5039	-96.2881	-219.382	-221.166	0	0.604628
INPP4B	Null					-1.08126e-15	32.1597	31.2147	-33.1338	-34.0789	0	0.811328
INPP5A	Null					9.26795e-16	-12.5368	-13.4818	-77.8304	-78.7754	1.11022e-16	0.54109
INPP5F	Null					1.54466e-16	9.056	8.11098	-56.2376	-57.1826	-2.22045e-16	0.7953
MTM1	Null					1.52259e-15	2.70029	1.86629	-56.9197	-57.7537	-2.22045e-16	0.550331
MTMR1	Null					8.49562e-16	-29.4647	-30.4098	-94.7583	-95.7033	0	0.703808
MTMR2	Null					-8.07435e-16	-34.9009	-35.7919	-97.3576	-98.2487	0	0.871405
MTMR6	Null					-5.92119e-16	-23.9546	-24.7886	-83.5746	-84.4086	3.33067e-16	0.83196
MTMR10	Null					6.45948e-16	-18.8495	-20.6336	-143.728	-145.512	1.11022e-16	0.763849
NT5C3A	Null					1.4803e-15	-4.29168	-5.28792	-72.4222	-73.4184	2.22045e-16	0.888414
NT5C	Null					6.31594e-16	3.48766	1.681	-124.228	-126.035	3.33067e-16	0.840647
NT5DC3	Null					7.89492e-16	-71.5656	-73.3722	-199.281	-201.088	-2.22045e-16	0.712371
OCRL	Null					8.07435e-16	-61.5855	-63.3697	-186.464	-188.248	2.22045e-16	0.82475
PDP1	Null					4.84461e-16	-29.4612	-30.3522	-91.9179	-92.8089	0	0.534565
PDXP	Null					-1.50003e-15	-61.1702	-62.9769	-188.886	-190.693	0	0.656174
PGAM1	Null					2.51651e-15	-21.9936	-22.9899	-90.1241	-91.1203	0	0.833168
PGAM5	Null					1.04967e-15	-34.8698	-35.7609	-97.3266	-98.2176	0	0.802496
PGP	Null					5.79247e-16	-49.0411	-50.8697	-179.594	-181.423	-2.22045e-16	0.530626
PHPT1	Null					-8.45884e-17	2.38751	1.55351	-57.2325	-58.0665	-2.22045e-16	0.830027
PIP4P1	Null					-3.08932e-16	-28.2403	-29.1853	-93.5339	-94.4789	0	0.706631
PIP4P2	Null					1.04967e-15	-15.3726	-16.2637	-77.8294	-78.7204	4.44089e-16	0.531462
PLPP3	Null					1.57898e-16	-36.0914	-37.8981	-163.807	-165.614	2.22045e-16	0.358212
PLPP4	Null					6.17863e-16	-20.0633	-21.8919	-150.617	-152.445	0	0.681891
PLPP6	Null					-6.04717e-16	-45.9161	-47.7663	-179.307	-181.157	-2.22045e-16	0.897034
PLPPR2	Null					-2.44249e-15	-35.2858	-36.2821	-103.416	-104.413	0	0.835151
PLPPR3	Null					-1.15849e-16	-50.2832	-52.1119	-180.837	-182.665	-2.22045e-16	0.82239
PMM1	Null					1.21115e-15	-4.88537	-5.77641	-67.3421	-68.2331	-2.22045e-16	0.845623
PNKP	Null					5.18104e-16	-3.26362	-4.25986	-71.3941	-72.3903	0	0.88344
PPIP5K1	Null					8.07435e-17	19.1099	18.2188	-43.3469	-44.2379	0	0.895915
PPM1A	Null					1.69177e-16	-40.0566	-40.8906	-99.6767	-100.511	3.33067e-16	0.892675
PPM1E	Null					1.01506e-15	-16.354	-17.188	-75.974	-76.808	1.11022e-16	0.725182
PPM1H	Null					-2.16252e-15	-17.544	-18.4891	-82.8376	-83.7826	0	0.607081
PPM1L	Null					-7.72329e-17	-20.3363	-21.2813	-85.6299	-86.5749	-2.22045e-16	0.896295
PPP1CA	Null					1.93784e-15	-66.5423	-68.3265	-191.42	-193.205	-2.22045e-16	0.898267
PPP1CB	Null					-1.61487e-16	-50.3242	-51.2153	-112.781	-113.672	0	0.638073
PPP1CC	Null					1.39019e-15	-43.4792	-44.4242	-108.773	-109.718	0	0.871155
PPP2CA	Null					-5.07531e-16	-15.8074	-16.6414	-75.4274	-76.2614	2.22045e-16	0.64724
PPP2CB	Null					-1.39019e-15	-19.6334	-20.5784	-84.927	-85.872	-2.22045e-16	0.770533
PPP3CC	Null					4.84461e-16	-10.5872	-11.4782	-73.0439	-73.935	1.11022e-16	0.950788
PPP4C	Null					2.31699e-16	-10.149	-11.0941	-75.4426	-76.3876	-2.22045e-16	0.657178
PPP5C	Null					-6.76707e-16	-35.3062	-36.1402	-94.9262	-95.7602	0	0.906652
PPP6C	Null					-1.62189e-15	-26.456	-27.401	-91.7495	-92.6945	-2.22045e-16	0.90348
PPTC7	Null					-3.70074e-16	-30.1723	-31.1686	-98.3028	-99.299	0	0.886159
PTP4A1	Null					1.46743e-15	-15.6974	-17.526	-146.251	-148.079	1.11022e-16	0.913684
PTP4A3	Null					4.03717e-16	-1.32124	-2.21228	-63.778	-64.669	0	0.870182
PTPMT1	Null					-1.33227e-15	-18.3725	-19.3687	-86.503	-87.4992	-4.44089e-16	0.92927
PTPN1	Null					6.66134e-16	-41.2423	-42.2386	-109.373	-110.369	-2.22045e-16	0.946079
PTPN2	Null					-1.09965e-15	-8.42173	-9.25573	-68.0417	-68.8757	0	0.803603
PTPN4	Null					1.81865e-15	-5.17096	-6.90863	-124.374	-126.112	0	0.636064
PTPN5	Null					-4.22942e-16	-15.5032	-16.3372	-75.1233	-75.9573	0	0.802408
PTPN9	Null					-1.93082e-16	-76.9713	-78.8	-207.525	-209.353	-2.22045e-16	0.898162
PTPN23	Null					4.22942e-16	-47.1966	-48.0306	-106.817	-107.651	2.22045e-16	0.916183
PTPRA	Null					1.18424e-16	-73.0164	-74.8231	-200.732	-202.539	0	0.6513
PTPRD	Null					-1.54466e-15	-48.6513	-49.5963	-113.945	-114.89	2.22045e-16	0.921847
PTPRE	Null					-7.72329e-17	-42.4423	-44.271	-172.996	-174.824	0	0.697345
PTPRG	Null					1.65242e-16	-74.2266	-75.9878	-196.267	-198.028	0	0.748508
PTPRJ	Null					1.00403e-15	-30.1802	-31.1252	-95.4738	-96.4188	2.22045e-16	0.90729
PTPRK	Null					-1.77636e-15	-26.7912	-27.6823	-89.248	-90.139	0	0.928951
PTPRM	Null					1.86095e-15	-5.75351	-6.58751	-65.3735	-66.2075	2.22045e-16	0.911065
PTPRN2	Null					-1.53413e-15	-35.4745	-36.3656	-97.9313	-98.8223	1.11022e-16	0.784834
PTPRN	Null					3.55271e-16	-30.0581	-31.8647	-157.774	-159.58	0	0.750329
PTPRR	Null					-1.32282e-15	-32.1491	-33.9993	-165.54	-167.39	-4.44089e-16	0.597021
PTPRS	Null					2.64564e-16	-85.6159	-87.4661	-219.007	-220.857	-2.22045e-16	0.735558
PTPRT	Null					-1.04264e-15	-83.0802	-84.9088	-213.634	-215.462	1.11022e-16	0.779282
PTPRU	Null					2.09933e-15	-34.5624	-35.4534	-97.0191	-97.9101	-2.22045e-16	0.948749
SACM1L	Null					2.66454e-15	-63.0128	-64.8415	-193.566	-195.395	3.33067e-16	0.885084
SBF1	Null					-3.15797e-16	-98.5921	-100.399	-226.308	-228.115	2.22045e-16	0.405693
SBF2	Null					1.04967e-15	-16.2561	-17.1472	-78.7129	-79.6039	0	0.512965
SGPP1	Null					7.10543e-16	9.61179	8.83828	-47.1716	-47.9451	-2.22045e-16	0.693595
SSH2	Null					0	-17.7811	-18.7261	-83.0746	-84.0196	0	0.859223
SYNJ1	Null					-6.66134e-16	-33.5499	-34.5462	-101.68	-102.677	0	0.883573
SYNJ2	Null					8.14164e-16	3.25636	2.26013	-64.8741	-65.8704	0	0.90651
TAB1	Null					-1.93082e-15	-4.15865	-5.10367	-69.4522	-70.3972	-2.22045e-16	0.895501
TIMM50	Null					-4.63397e-16	-24.0746	-25.0196	-89.3682	-90.3132	0	0.699496
TNS1	Null					-2.80477e-16	-26.5449	-27.2541	-80.4919	-81.201	2.22045e-16	0.709729
TNS2	Null					8.26212e-16	4.10316	2.34196	-117.937	-119.699	2.22045e-16	0.431789
UBASH3B	Null					-8.07435e-17	-30.5645	-31.4555	-93.0212	-93.9123	-2.22045e-16	0.740777
VPS29	Null					1.61487e-16	-44.4522	-45.3432	-106.909	-107.8	-2.22045e-16	0.781627
